# Application of post glycosylation modifying enzymes for mass spectrometry imaging of modified *N*-glycans *in situ*

**DOI:** 10.1101/2025.05.14.654078

**Authors:** Julia E. Dreifus, Léa Chuzel, Edwin E. Escobar, Grace Grimsley, Hongxia Bai, Andrew J. Hanneman, Samantha L. Fossa, Vanessa Gregory, Richard J. Martin, Richard R. Drake, Jeremy M. Foster, Christopher H. Taron

**Affiliations:** New England Biolabs, Ipswich, MA 01938, USA; Medical University of South Carolina, Charleston, SC 29425, USA; Iowa State University, Ames, IA 50011, USA

**Keywords:** Post-glycosylation modification, mass spectrometry imaging, modified *N*-glycans, biomarker screening

## Abstract

Glycans are essential components of cells and are involved in innumerable biological processes. Their structural diversity and complexity present unique analytical challenges. Glycans are comprised of various types of monosaccharides that are linked together at different positions and with varied stereochemistry. In addition, glycans are frequently decorated with a diverse set of chemical modifications, termed post-glycosylation modifications (PGMs). Characterization of PGMs is essential for a thorough understanding of glycans, however, the technical challenges and low throughput of current methodologies have limited our understanding of these modifications. Here we demonstrate a novel approach for rapid visualization of specific PGMs present in tissue *N-*glycans by applying PGM-targeting enzymes to mass spectrometry imaging (MSI). The method enables *in situ* investigation of glycans with PGMs *en masse*, identifying the sugar residue and position modified, as well as visualizing the spatial distribution of each modified *N*-glycan in tissues. As the repertoire of PGM-targeting enzymes expands, we anticipate this approach will enable a better understanding of PGM distribution within a dynamic *N*-glycome. This may yield both new biological insights and the potential for identification of novel disease biomarkers.
