## Supplemental Table 4 for "Application of post glycosylation modifying enzymes for mass spectrometry imaging of modified *N*-glycans *in situ*"

### Sheet: Control
Peak Number (HPLC profile)	Rentention Time (min)	Composition	z	Observed m/z	Proposed Structure
1	9.4	2-AB HexNAc(2)Hex(5)	1	1355.5
2	10.6	2-AB HexNAc(3)Hex(5)	2	779.801
2	10.6	2-AB HexNAc(4)Fuc(1)Hex(4)	2	873.343
3	11.05	2-AB HexNAc(3)NeuAc(1)Hex(4)	2	844.318
4	11.66	2-AB HexNAc(2)Hex(6)	1	1517.56
5	12.02	2-AB HexNAc(2)Hex(6)	1	1517.56
5	12.02	2-AB HexNAc(4)Hex(5)	2	881.337
6	13.19	2-AB HexNAc(3)NeuAc(1)Hex(5)	2	925.347
6	13.19	2-AB HexNAc(4)Fuc(1)Hex(5)	2	954.369
7	14.1	2-AB HexNAc(2)Hex(7)	1	1679.62
8	14.56	2-AB HexNAc(4)NeuAc(1)Hex(5)	2	1026.88
9	15.72	2-AB HexNAc(3)NeuAc(1)Hex(6)	2	1006.37
9	15.72	2-AB HexNAc(4)NeuAc(1)Fuc(1)Hex(5)	3	733.613
10	15.99	2-AB Sulfate(1)HexNAc(4)Fuc(1)Hex(5)	2	994.343
11	17	2-AB HexNAc(2)Hex(8)	2	921.34
11	17	2-AB HexNAc(4)NeuAc(2)Hex(5)	2	1172.44
11	17	2-AB HexNAc(5)Fuc(1)Hex(6)	2	1136.93
12	17.99	2-AB HexNAc(4)NeuAc(2)Fuc(1)Hex(5)	2	1245.46
13	18.34	2-AB HexNAc(4)NeuAc(2)Fuc(1)Hex(5)	2	1245.46
13	18.34	2-AB Sulfate(1)HexNAc(4)NeuAc(1)Fuc(1)Hex(5)	2	1139.9
14	18.9	2-AB HexNAc(2)Hex(9)	2	1002.36
14	18.9	2-AB Sulfate(1)HexNAc(4)NeuAc(1)Fuc(1)Hex(5)	2	1139.89
15	19.32	2-AB HexNAc(4)NeuAc(1)Fuc(1)Hex(5)	2	1099.92
15	19.32	2-AB Sulfate(1)HexNAc(4)NeuAc(1)Fuc(1)Hex(5)	2	1139.9
15	19.32	2-AB HexNAc(5)Hex(6)Fuc(1)NeuAc(1)	3	855.325
16	20.7	2-AB HexNAc(5)NeuAc(2)Fuc(1)Hex(6)	2	1428.03
16	20.7	2-AB HexNac(2)Hex(10)	2	1083.39

### Sheet: B-galactosidase
Peak Number (HPLC profile)	Rentention Time (min)	Composition	z	Observed m/z	Proposed Structure
1	8.41	2-AB HexNAc(4)Fuc(1)Hex(3)	2	792.313
2	9.37	2-AB HexNAc(2)Hex(4)	2	597.234
2	9.37	2-AB HexNAc(2)Hex(5)	1	1355.51
3	10.26	2-AB HexNAc(6)Hex(3)	2	922.361
3	10.26	2-AB HexNAc(5)Hex(3)Fuc(1)	2	893.851
4	10.6	2-AB HexNAc(3)Hex(5)	2	779.801
5	10.93	2-AB HexNAc(3)NeuAc(1)Hex(4)	2	844.318
6	11.62	2-AB HexNAc(2)Hex(6)	1	1517.56
7	11.88	2-AB HexNAc(2)Hex(6)	1	1517.56
8	12.29	2-AB HExNAc(4)Hex(4)NeuAc(1)	2	945.863
9	13.24	2-AB HexNAc(3)NeuAc(1)Hex(5)	2	925.347
10	13.49	2-AB HexNAc(4)Hex(4)NeuAc(1)Fuc(1)	2	1018.89
11	13.89	2-AB Sulfate(1)HexNAc(4)Fuc(1)Hex(4)	2	913.322
12	14.44	2-AB HexNAc(2)Hex(7)	1	1679.62
13	15.21	2-AB HexNAc(5)Hex(4)Fuc(1)NeuAc(1)	2	1120.43
14	15.82	2-AB HexNAc(3)NeuAc(1)Hex(6)	2	1006.37
15	16.64	2-AB Sulfate(1)HexNAc(4)NeuAc(1)Fuc(1)Hex(4)	2	1058.86
16	16.98	2-AB HexNAc(2)Hex(8)	2	921.34
16	16.98	2-AB Sulfate(1)HexNAc(4)NeuAc(1)Fuc(1)Hex(4)	2	1058.86
17	17.97	2-AB HexNAc(4)NeuAc(2)Fuc(1)Hex(5)	2	1245.47
18	18.37	2-AB HexNAc(4)NeuAc(2)Fuc(1)Hex(5)	2	1245.46
18	18.37	2-AB Sulfate(1)HexNAc(4)NeuAc(1)Fuc(1)Hex(5)	2	1139.9
19	18.92	2-AB HexNAc(2)Hex(9)	2	1002.36
20	20.7	2-AB HexNAc(2)Hex(10)	2	1083.39
